# Comparative molecular and immunoregulatory analysis of extracellular vesicles from *Candida albicans* and *Candida auris*

**DOI:** 10.1101/2020.11.04.368472

**Authors:** Daniel Zamith-Miranda, Heino M. Heyman, Sneha P. Couvillion, Radames J. B. Cordero, Macio L. Rodrigues, Leonardo Nimrichter, Arturo Casadevall, Rafaela F. Amatuzzi, Lysangela R. Alves, Ernesto S. Nakayasu, Joshua D. Nosanchuk

## Abstract

*Candida auris* is a recently described multidrug-resistant pathogenic fungus that is increasingly responsible for healthcare associated outbreaks across the world. Bloodstream infections of this fungus cause death in up to 70% of the cases. Aggravating this scenario, *C. auris’* disease-promoting mechanisms are poorly understood. Fungi release extracellular vesicles (EVs) carrying a broad range of molecules including proteins, lipids, carbohydrates, pigments, and RNA, many of which are virulence factors. Here, we carried out a comparative molecular characterization of *C. auris* and *C. albicans* EVs and evaluated their capacity to modulate effector mechanisms of host immune defense. Using proteomics, lipidomics, and transcriptomics, we found that *C. auris* released EVs with payloads that were strikingly different from EVs released by *C. albicans*. EVs released by *C. auris* potentiated the adhesion of this yeast to an epithelial cell monolayer. *C. auris* EVs also induced the expression of surface activation markers and cytokines by bone marrow-derived dendritic cells. Altogether, our findings show distinct profiles and properties of EVs released by *C. auris* and by *C. albicans,* and highlight the potential contribution of *C. auris* EVs to the pathogenesis of this emerging pathogen.
