## Supplemental Table 3 for "Comparative molecular and immunoregulatory analysis of extracellular vesicles from *Candida albicans* and *Candida auris*"

### Sheet: Lipidomics
Supplemental Table S3 - Lipidomic analysis of EV from C. albicans strain 90028 and C. auris MMC1 and MMC2.
Statistically significant comparisons are highlighted in blue, whereas less and more abundant lipids are highlighted in green and red scales, respectively.
			C. albicans 90028				C. auris MMC1				C. auris MMC2
Lipid species	Ionization mode	p-value (ANOVA test)	Replicate 1	Replicate 2	Replicate 3	Replicate 4	Replicate 1	Replicate 2	Replicate 3	Replicate 4	Replicate 1	Replicate 2	Replicate 3	Replicate 4
PA(16:0/18:1)	Negative	0.0939374	0.00386806	0.920306	-0.0739597	0.744297	0.325021	-0.0869752	-1.28061	-1.54627	-0.0693204	0.746627	-0.0596476	0.376662
PA(16:0/18:2)	Negative	0.0271967	1.4713	1.55964	-0.306278	-0.0975749	-0.270481	-0.658626	-1.01566	-1.30887	0.36797	0.10825	0.0804755	0.0698574
PA(16:0/20:1)	Negative	0.172143	1.26115	0.927758	-8.95175	1.07702	3.39021	2.5647	1.96127	2.41692	-3.10476	0.656524	-1.37597	-0.823064
PA(16:1/18:1)	Negative	0.0848061	2.22329	2.4428	-1.54763	2.41466	0.121892	-0.320217	-1.91939	-2.34647	-0.485512	0.907331	-0.771386	-0.719375
PA(18:1/18:1)	Negative	0.327561	0.326863	1.21381	-2.24006	1.23559	2.17705	1.30357	-0.404199	-0.254691	-1.79978	0.862728	-1.71898	-0.701904
PE(14:0/16:0)	Negative	0.127582	-5.99643	1.64017	-5.99643	1.43429	-0.820149	-0.679977	0.576918	1.78541	1.77121	2.9973	1.71602	1.57167
PE(14:0/18:2)/PE(16:1/16:1)/PE(16:2/16:0)	Negative	0.00611886	0.717978	0.525564	3.36716	1.1887	-1.25093	-1.30849	-1.82602	-0.654665	0.561811	-0.399325	0.0419202	-0.96371
PE(15:0/0:0)	Negative	6.00744e-06	-2.81278	-2.81278	-2.81278	-2.81278	-1.93283	-2.81278	-2.81278	0.132026	5.36567	4.29385	5.81004	3.2079
PE(15:0/18:1)/PE(16:0/17:1)	Negative	2.80528e-05	0.901537	1.6899	2.71031	1.80594	-1.45168	-1.61414	-1.81915	-2.27565	0.383561	-0.630189	0.403682	-0.104126
PE(15:0/18:2)/PE(16:0/17:2)/PE(16:1/17:1)	Negative	1.97781e-05	-0.0301315	-0.3426	0.300245	0.350596	-1.20761	-1.11843	-1.10533	-0.825114	1.56982	0.742637	0.857592	0.808329
PE(16:0/0:0)	Negative	9.42104e-05	-1.50262	-0.818241	0.0157378	-2.30804	-1.94814	-2.78926	-1.50782	-0.856873	3.22657	2.87329	3.94844	1.66694
PE(16:0/16:0)	Negative	5.2057e-05	0.72235	1.15695	1.57967	1.25958	-0.592647	-2.11267	-2.0037	-2.36368	0.686553	0.477285	0.858092	0.332219
PE(16:0/16:1)	Negative	3.19153e-05	-1.30764	-0.786582	-1.58837	-1.87621	0.745467	0.512994	0.481404	0.0132657	1.14352	0.708107	1.37863	0.575413
PE(16:0/18:0)	Negative	2.68992e-05	0.413824	2.0709	2.52291	1.21132	-2.09376	-2.39603	-1.71287	-2.22479	0.348103	0.459662	0.909874	0.490856
PE(16:0/18:1)	Negative	0.000530256	-0.800491	-0.0933423	-1.29901	-1.07613	0.725949	0.506329	0.893993	0.818279	-0.143085	0.0788148	0.455141	-0.0664514
PE(16:0/18:2)/PE(16:1/18:1)	Negative	0.16175	-0.267186	-0.244247	1.51262	0.568527	0.00852839	0.180863	0.0693618	-0.335482	-0.505577	-0.430817	-0.136592	-0.419994
PE(16:0/18:3)/PE(16:1/18:2)	Negative	1.04518e-05	-1.9369	-2.03439	-3.68584	-2.60852	2.00703	1.82355	1.70614	0.566025	1.36269	0.843856	1.1078	0.848572
PE(16:1/0:0)	Negative	3.2479e-07	-4.42687	-4.42687	-4.42687	-4.42687	2.23517	0.065884	0.854769	2.71503	3.13381	2.8324	3.08328	2.78713
PE(16:1/17:2)	Negative	0.00711568	1.06722	3.00075	1.37328	3.72553	-0.795482	-2.32121	-2.01393	-0.533297	0.98286	-1.22663	-0.200941	-3.05815
PE(16:1/18:3)	Negative	0.00459293	-0.349336	-8.11531	-1.58052	-8.11531	2.45052	2.49193	2.53442	1.12962	2.88063	2.0802	2.33884	2.25433
PE(17:0/0:0)	Negative	1.64788e-08	-4.46751	-4.46751	-4.46751	-4.46751	-1.8112	-1.7368	-1.08262	-0.402678	5.98166	5.21161	6.96556	4.74451
PE(17:0/18:1)	Negative	0.0038454	-0.354528	0.512245	1.19417	-0.117469	-0.795439	-0.806902	-0.584153	-1.61193	0.858944	0.222857	0.715014	0.767191
PE(17:0/18:2)/PE(17:1/18:1)	Negative	0.0328993	-0.464072	0.365489	0.836886	0.45395	-0.165063	-0.442105	-0.522766	-1.59341	0.776288	-0.0892078	0.43441	0.409602
PE(17:1/18:2)	Negative	0.310105	0.117455	-0.409084	-8.25089	1.67868	1.04637	0.664385	0.396131	0.736101	1.49229	0.48772	0.931239	1.1096
PE(17:1/19:1)/PE(18:0/18:2)/PE(18:1/18:1)	Negative	0.000212424	0.522112	0.873402	2.3387	1.14509	0.489512	0.395153	0.332094	-0.361362	-1.73766	-1.62046	-1.29195	-1.08463
PE(18:0/0:0)	Negative	2.98624e-05	-0.834605	-0.710711	-1.10824	-0.59205	-0.927411	-1.55618	-1.83458	-1.19098	2.17269	2.06399	3.3922	1.12588
PE(18:0/18:1)	Negative	0.000253634	-0.49214	-0.651801	-0.892601	-1.14734	0.555615	0.814244	1.21752	0.5949	-0.454847	0.0468836	-0.0611931	0.470756
PE(18:1/0:0)	Negative	0.599047	-0.344177	0.426455	-0.285179	1.1951	-0.304563	-0.54579	-0.441618	1.36463	-0.342439	0.252005	-0.586336	-0.388092
PE(18:1/18:2)	Negative	0.000748478	-0.709964	0.443722	-1.34945	-1.11203	1.89023	1.73153	1.70956	0.53147	-0.868793	-0.998327	-0.844335	-0.42361
PE(18:1/18:3)/PE(18:2/18:2)	Negative	3.34512e-05	-0.821196	-1.43529	-1.36872	-1.78878	1.56352	1.53686	1.57893	0.50316	-0.146948	0.496436	-0.103834	-0.0141449
PE(18:2/18:3)	Negative	0.0263346	-0.773346	-0.116441	-0.52299	0.0084912	0.190638	0.491735	2.1281	0.474599	0.0848121	-0.933242	-0.40854	-0.623814
PG(14:0/16:1)	Negative	0.337709	-6.69435	2.45783	3.00942	-6.69435	1.71948	1.27002	1.09874	1.30972	1.2245	0.380074	0.856185	0.0627154
PG(14:0/18:2)/PG(16:1/16:1)/PG(16:2/16:0)	Negative	0.00384559	-9.42916	-1.49223	-2.35829	-2.81424	2.47485	2.14235	2.10552	2.21648	1.86742	1.77657	1.75436	1.75637
PG(14:0/18:3)/PG(16:2/16:1)	Negative	0.522265	-6.48283	4.86426	2.87517	-6.48283	0.660904	1.34611	-1.92127	-1.47118	2.3075	1.24043	1.65676	1.40698
PG(15:0/16:1)	Negative	0.133353	-0.740177	0.993195	-0.400438	-7.4246	0.377548	0.558723	0.171502	0.362718	1.94581	1.32832	1.50729	1.32011
PG(15:0/18:2)/PG(15:1/18:1)/PG(16:0/17:2)	Negative	0.0359103	-10.4048	-0.156374	1.83196	-10.4048	1.51962	1.55583	1.71079	1.91493	3.59049	2.47383	2.98022	3.38831
PG(15:0/18:3)	Negative	1.2169e-11	-5.34055	-5.34055	-5.34055	-5.34055	2.02212	1.93945	1.93812	1.5617	3.80321	2.89216	3.43424	3.77119
PG(15:1/18:2)	Negative	8.05496e-06	3.23444	2.77677	2.16721	3.07982	-0.471657	0.0456129	0.744047	1.34761	-4.06575	-2.38621	-4.21787	-2.25403
PG(16:0/0:0)	Negative	0.786652	1.05166	1.47565	1.46334	-3.0168	0.597184	0.176006	-0.657994	0.509467	0.620487	-1.05338	0.112059	-1.27768
PG(16:0/16:0)	Negative	0.00747557	-1.10549	-0.383639	-1.8825	-0.454282	0.688289	0.194223	0.35376	0.627657	-0.0267173	0.141838	1.37243	0.474436
PG(16:0/16:1)	Negative	6.72748e-08	-3.37337	-2.46807	-2.90213	-2.38746	1.58267	1.29956	1.37901	2.02565	1.65922	1.01094	1.17117	1.00281
PG(16:0/17:1)	Negative	0.41509	-1.95367	0.00958915	1.84824	-1.74508	-0.0137168	-0.231706	-0.302459	0.203833	0.57826	0.482812	0.580557	0.543345
PG(16:0/18:0)	Negative	1.94636e-09	-5.48718	-5.48718	-5.48718	-5.48718	2.43436	2.78483	2.64724	2.82121	1.66667	3.53913	2.8106	3.24467
PG(16:0/18:1)	Negative	0.00291302	-2.25578	-1.42514	-2.39442	0.41616	1.37149	1.00581	1.12939	2.05495	-0.355349	0.205045	0.272187	-0.0243618
PG(16:0/18:2)/PG(16:1/18:1)	Negative	5.10703e-05	-2.88489	-2.78369	-4.02288	-1.1862	1.60261	1.25393	1.88206	2.63302	0.244826	1.12176	0.803417	1.33604
PG(16:0/18:3)/PG(16:1/18:2)	Negative	0.00570395	-2.8041	-2.26455	-11.1374	-2.03513	2.42574	2.50297	2.59707	3.04657	1.6595	1.89155	1.7991	2.31871
PG(16:1/17:1)	Negative	0.0213559	-9.70825	-0.475093	0.985808	-9.70825	1.73348	1.4998	1.84553	1.95617	3.67166	2.32727	2.81885	3.05303
PG(16:1/17:2)	Negative	1.2169e-11	-5.34055	-5.34055	-5.34055	-5.34055	2.02212	1.93945	1.93812	1.5617	3.80321	2.89216	3.43424	3.77119
PG(16:1/18:3)/PG(16:3/18:1)	Negative	8.91272e-08	-2.67325	-2.7939	-2.57271	-2.97108	2.26515	2.35597	1.33276	2.31312	1.17158	0.67361	0.121231	0.777525
PG(16:3/16:0)	Negative	0.287636	-7.59587	3.75122	1.76213	-7.59587	1.32085	1.72211	0.651331	0.810592	1.84246	1.1275	1.06012	1.14343
PG(17:0/0:0)	Negative	0.316189	-5.72992	2.97212	-5.72992	1.31502	1.27055	-0.0632275	0.381535	1.17244	2.19348	0.221997	1.60962	0.386296
PG(17:0/18:1)	Negative	2.1351e-07	-3.47326	-2.25675	-2.49906	-2.76675	0.922403	0.966274	1.0265	1.70669	1.29168	1.84567	1.33455	1.90206
PG(17:0/18:2)/PG(17:1/18:1)	Negative	4.32548e-08	-3.88124	-3.51094	-3.79214	-3.58166	0.104934	-0.13245	0.24861	0.689328	2.89596	4.32585	2.65711	3.97664
PG(17:0/18:3)/PG(17:1/18:2)	Negative	0.000276744	-7.41344	-0.433422	-7.41344	-7.41344	3.04793	3.06249	3.10356	3.43025	2.95241	2.13197	2.005	2.94012
PG(17:1/18:3)	Negative	0.0600289	0.0954579	0.726006	1.90568	0.0410315	-0.71135	-0.431709	-0.520292	-0.216389	0.384079	-0.544956	-0.892064	0.164509
PG(17:2/18:2)	Negative	1.57284e-07	3.60005	3.74669	2.41071	3.75411	0.619762	1.38818	1.86158	2.21839	-5.94039	-4.63872	-5.07719	-3.94317
PG(18:0/0:0)	Negative	0.00566121	-0.86952	-0.865738	-1.86871	-0.44637	-0.227358	-0.503741	0.09388	0.590266	1.59763	0.54494	1.85079	0.103929
PG(18:0/18:1)	Negative	2.19679e-05	-5.03944	-3.49309	-2.42491	-2.10066	2.34652	2.24766	2.40002	3.32429	-0.13821	1.21575	0.506933	1.15514
PG(18:0/18:2)/PG(18:1/18:1)	Negative	3.6254e-05	-4.54883	-4.09354	-5.23118	-1.39446	1.665	2.22269	2.00835	3.09118	1.08605	1.99007	1.32862	1.87606
PG(18:0/18:3)	Negative	0.00157623	-10.1687	-10.1687	-2.67421	-0.945231	4.30579	4.35103	4.11655	4.97038	1.0465	1.51477	1.39335	2.25846
PG(18:1/0:0)	Negative	1.56238e-05	1.54558	0.935037	3.07728	0.951063	1.43496	0.987309	0.499017	1.03724	-2.87508	-2.33177	-3.0059	-2.25473
PG(18:1/18:2)	Negative	0.00157623	-10.1687	-10.1687	-2.67421	-0.945231	4.30579	4.35103	4.11655	4.97038	1.0465	1.51477	1.39335	2.25846
PG(18:1/18:3)/PG(18:2/18:2)	Negative	3.18559e-05	-1.84175	-2.07457	-0.983469	-1.81176	1.83414	1.66214	2.03274	3.19737	-0.603555	-0.803818	-1.07078	0.46332
PG(18:2/0:0)	Negative	0.000851208	-6.27904	-6.27904	-6.27904	0.4109	4.42784	3.37365	3.16866	4.84509	-0.669039	1.3583	0.200347	1.72139
PG(18:2/18:3)	Negative	3.38236e-06	-1.62961	-2.75986	-1.87798	-1.80121	1.50724	1.62399	1.75393	2.40605	0.644384	-0.08525	-0.325845	0.544157
PG(18:3/18:3)	Negative	7.10192e-09	-5.2133	-5.2133	-5.2133	-5.2133	2.24628	3.43444	3.35417	3.21647	2.97566	1.84788	1.27096	2.50735
PI(16:0/18:1)	Negative	0.00286262	2.17116	0.99014	0.417085	1.17574	-0.953432	-1.10255	-0.913271	-1.77731	-0.987779	1.07013	0.0219687	-0.111887
PI(16:0/18:2)	Negative	4.21605e-05	2.36446	1.32214	1.09973	1.31719	-1.17347	-0.729358	-0.648775	-1.65828	-0.440936	-0.576633	-0.199531	-0.676537
PI(17:0/18:1)	Negative	0.23844	1.65354	-0.128397	-8.26765	0.662562	-0.195952	0.503474	-0.331947	-1.48439	2.01482	2.0512	1.9958	1.52695
PI(18:0/18:1)	Negative	0.218492	0.289449	0.348202	-0.717031	0.0668938	0.192566	0.454658	0.746096	-0.0857431	-1.07109	0.327466	-0.360968	-0.190496
PI(18:1/18:2)	Negative	0.0640309	0.847944	1.47781	-7.05377	-7.05377	2.10703	2.57991	2.78792	2.28178	0.0484809	-0.388406	1.81433	0.55074
PI(18:2/18:2)	Negative	0.00201448	-5.8397	0.803798	-5.8397	-5.8397	2.33835	3.07758	3.41757	2.52873	0.981886	0.37477	2.7048	1.29161
PI_Cer(t18:0/24:0(2OH))	Negative	0.000249687	4.30563	2.91843	5.20874	1.78438	-1.00487	-2.39154	0.483913	-2.66561	-2.28265	-1.21306	-2.78847	-2.3549
PS(16:0/18:1)	Negative	2.03785e-05	-1.40868	-1.38577	-1.84662	-2.17972	0.103738	0.216839	0.146197	-0.182662	1.12637	2.39551	0.863015	2.15178
PS(16:0/18:2)	Negative	0.00251257	1.19742	0.77487	0.706471	-0.0712178	-1.00105	-0.567358	-0.486478	-0.676664	0.273425	-0.424844	0.166457	0.108971
PS(16:0/18:3)	Negative	3.54475e-09	-4.38239	-4.38239	-4.38239	-4.38239	1.86505	2.19161	2.0371	2.50054	2.92024	1.64231	1.6848	2.68791
PS(17:0/18:1)	Negative	5.46342e-05	-0.981006	-1.90095	-1.82454	-2.0361	0.586109	1.17504	0.967923	2.03939	0.0243806	0.83461	0.303489	0.811645
PS(18:0/18:1)	Negative	0.0303216	0.123276	-0.493663	-1.19416	-0.71433	0.754816	0.939872	0.9779	0.237431	-0.58915	0.219658	-0.972483	0.710836
Cer(d18:0/0:0)	Positive	4.32285e-07	-2.93556	-2.16005	-2.57094	-2.16037	-0.181208	-0.329709	-0.501113	1.05345	2.41182	2.48575	2.40176	2.48617
Cer(d18:0/14:0)	Positive	0.0204463	-2.24461	-0.580907	-1.30424	-1.74648	-0.812963	1.21653	1.2892	1.15196	-0.685588	2.13932	1.43486	0.142916
Cer(d18:0/15:0)	Positive	0.0470215	-1.73819	-0.410457	-0.752728	-1.26873	-1.00558	0.456682	0.906748	1.14648	-0.458607	1.33998	1.68197	0.10242
Cer(d18:0/16:0)	Positive	0.175639	2.28939	-0.457518	0.479123	0.678988	-1.91959	-0.847156	0.0494059	0.279427	-0.987349	0.262575	0.370368	-0.197662
Cer(d18:0/17:0)	Positive	0.23379	-0.176853	-0.433174	-0.139705	-0.129545	-1.53452	-1.26666	0.0391947	1.00383	-0.0372093	0.344132	2.09851	0.231998
Cer(d18:0/18:0(2OH))	Positive	0.0280519	0.933933	0.694242	0.767192	0.320345	-0.65347	0.0246602	0.881018	3.55893	-2.56442	-0.599699	-2.35884	-1.00389
Cer(d18:0/18:0)	Positive	2.8149e-05	1.60327	1.42505	1.67888	2.00771	-0.13382	-0.904116	-0.286197	0.854739	-1.93092	-1.23324	-1.90108	-1.18028
Cer(d18:0/20:0(2OH))	Positive	0.000103212	-1.54426	-1.02592	-1.31432	-1.82907	0.488235	-0.459466	-1.28787	-0.535501	2.43601	1.34005	1.19228	2.53984
Cer(d18:1/0:0)	Positive	0.00159809	-1.61037	-1.17117	-4.14879	-1.44933	-0.595813	-0.0597126	-0.0356772	1.92079	1.69076	1.75989	2.1952	1.50422
Cer(d18:1/14:0)	Positive	0.536958	-0.13669	-0.847112	0.104816	-0.317258	-0.347397	-0.0116566	-0.333002	1.02493	0.271915	1.21352	-0.840296	0.218229
Cer(d18:1/16:0(2OH))	Positive	0.242045	-0.19307	0.649726	-0.412765	0.129822	-0.500366	-0.368095	-0.365812	0.00655452	0.616477	0.437272	-0.596116	0.596373
Cer(d18:1/16:0)	Positive	0.0642332	0.679979	-0.166729	1.20832	0.424587	-0.616704	-0.0371771	0.441341	2.64388	-1.05702	-0.586746	-2.40658	-0.527142
Cer(d18:1/16:1)	Positive	0.0696708	-0.0211134	0.735694	-0.245333	0.371122	-0.31143	-0.368507	-0.821946	-0.540951	0.834	0.34985	-0.61546	0.634074
Cer(d18:1/18:0(2OH))	Positive	3.67028e-06	1.75306	2.44145	1.78151	1.90943	-1.01858	-1.43674	-1.17601	-0.555698	-0.420495	-1.56137	-0.580171	-1.1364
Cer(d18:1/18:0)	Positive	0.0132318	1.03205	0.61576	0.964543	0.583555	-0.621607	0.0450547	0.64713	2.90031	-1.98848	-0.927503	-2.35719	-0.89362
Cer(d18:1/18:1)	Positive	0.0031776	-4.63645	-4.63645	-0.534675	0.476696	4.42515	3.89311	2.72852	2.07741	-1.06625	-0.235956	-1.76683	-0.724279
Cer(d18:1/2:0)	Positive	7.16629e-05	-3.80426	-1.85001	-3.25089	-2.37176	2.89404	2.855	3.51305	6.45042	0.0684935	-2.08685	-1.22549	-1.19175
Cer(d18:1/20:0(2OH))	Positive	0.0158439	-0.236313	0.371516	0.511625	1.06326	0.372817	0.152841	0.631997	3.6457	-2.32827	-1.38577	-2.32691	-0.472487
Cer(d18:1/24:0(2OH))	Positive	5.9162e-10	3.90005	3.39242	3.7489	3.37516	-2.32163	-1.75885	-1.59444	-2.12195	-1.92627	-1.77463	-1.4433	-1.47546
Cer(d18:2/18:1)	Positive	1.2879e-05	1.5797	2.50786	1.50682	2.11167	-0.904167	-0.921779	-1.25237	-1.25024	0.0676803	-1.33704	-1.2136	-0.894536
Cer(d19:1/2:0)_A	Positive	0.081804	-1.15807	-1.45956	0.198047	-0.288118	-0.0805063	0.233866	0.343104	1.82144	0.350469	-0.342392	-0.0636369	0.445358
Cer(d19:1/2:0)_B	Positive	3.84767e-05	-2.61088	-2.68903	-2.8945	-2.05921	3.98765	2.98942	2.68386	5.36469	0.474613	-2.55142	-2.01041	-0.684795
Cer(d19:2/18:1)	Positive	9.91412e-06	-2.14599	-1.53692	-2.22856	-1.17206	0.478219	1.11234	0.808371	1.50169	1.22272	0.644294	0.701028	0.614864
Cer(d20:0/18:0(2OH))	Positive	0.0144996	1.16399	0.615424	1.51603	0.42909	-0.525131	0.0166926	1.32553	3.44887	-3.24853	-0.915126	-3.02572	-0.801119
Cer(d20:0/18:0)	Positive	7.67771e-06	3.86698	1.87496	2.5621	2.72334	-1.46728	-1.81048	-1.2642	-0.673503	-2.06589	-1.61954	-1.34292	-0.783565
Cer(d20:0/20:0(2OH))	Positive	0.0343954	1.4547	0.30706	1.32655	0.785595	-0.930993	-0.157455	-0.406419	1.53007	-0.0464019	-1.26818	-2.13541	-0.459119
Cer(d20:1/18:0)	Positive	0.00513972	1.2206	0.497348	1.78371	0.734999	-0.4108	0.166762	1.04364	2.79173	-2.77189	-1.04083	-3.01026	-1.00502
Cer(d20:1/2:0)	Positive	0.0014081	-3.09927	2.19862	-2.57395	-1.75891	3.67902	2.81703	2.89402	5.53416	-1.03395	-3.32968	-3.39894	-1.92815
DG(16:0/18:1/0:0)	Positive	3.62902e-07	4.61737	4.24507	3.72237	3.87993	-1.55201	-1.17724	-0.365695	0.944474	-4.11545	-3.15862	-3.45253	-3.58768
DG(16:0/18:2/0:0)/DG(16:1/18:1/0:0)	Positive	1.00836e-06	4.56539	4.40492	3.76164	3.89065	-1.82369	-1.47755	-0.157287	1.00342	-3.77553	-3.08176	-3.88803	-3.42218
DG(16:0/18:3/0:0)	Positive	1.44371e-11	5.20275	4.9215	4.79335	5.05972	-2.06517	-1.82159	-1.55354	-1.21434	-3.34917	-3.5693	-3.09325	-3.31095
DG(16:1/0:0/16:1)	Positive	4.85737e-11	5.78021	5.70373	5.01007	5.6074	-2.70591	-2.5712	-3.23969	-2.82688	-2.64276	-2.29816	-2.72125	-3.09557
DG(16:1/18:2/0:0)	Positive	1.44371e-11	5.20275	4.9215	4.79335	5.05972	-2.06517	-1.82159	-1.55354	-1.21434	-3.34917	-3.5693	-3.09325	-3.31095
DG(16:1/18:3/0:0)	Positive	3.724e-10	6.10044	6.87848	5.98141	6.81502	-3.22422	-3.53878	-3.79663	-2.71791	-2.53344	-3.69421	-3.27263	-2.99753
DG(18:0/18:1/0:0)	Positive	3.13702e-09	5.13652	4.42835	4.50555	4.52985	-2.23783	-1.82261	-1.30582	-0.724168	-2.80478	-3.14204	-3.31891	-3.24412
DG(18:0/18:2/0:0)/DG(18:1/0:0/18:1)	Positive	4.87985e-08	3.90475	3.48762	3.28936	3.57987	-1.11327	-1.5533	-0.430548	0.170971	-3.14337	-2.74473	-2.63265	-2.81472
DG(18:1/18:2/0:0)	Positive	8.05183e-09	4.91688	4.55336	4.10036	4.74312	-1.39189	-1.15084	-0.406842	0.371531	-4.16628	-3.74764	-3.81906	-4.00271
DG(18:1/18:3/0:0)/DG(18:2/0:0/18:2)	Positive	5.12053e-09	5.1022	5.08052	4.76335	5.47925	-2.01135	-1.76318	-1.59126	-0.196796	-4.05081	-3.67572	-3.43565	-3.70055
GalCer(d18:2/18:1)	Positive	1.86065e-05	1.59609	1.20476	0.852038	0.84054	-0.730208	-0.603701	-0.327076	-0.109273	-0.748026	-0.536856	-0.947941	-0.490353
GalCer(d18:2/20:1)	Positive	2.38877e-05	1.47714	1.02691	0.919672	0.696865	-0.223746	-0.579721	-0.586604	-0.655902	-0.612089	-0.859687	-0.345179	-0.257656
GalCer(d19:2/16:1)	Positive	0.0110322	0.685009	0.770968	0.169047	0.178174	0.0207288	-0.117351	-0.819556	-0.508992	-0.253881	-0.08116	0.0171184	-0.0601065
GalCer(d19:2/18:1)	Positive	0.197468	0.345869	0.731891	-0.0612173	0.263173	-0.0210131	-0.0632013	-0.521314	0.0668817	-0.668511	0.309853	-0.650008	0.267598
GalCer(d19:2/20:1)	Positive	0.00148917	0.8126	0.195398	-0.420264	0.424864	0.785441	0.496052	0.241783	0.443129	-0.92244	-0.877073	-0.666924	-0.512568
PC(0:0/16:0)	Positive	1.16103e-06	-2.16636	-3.84277	-2.92476	-3.05613	-0.231539	-1.43433	-0.87343	-1.16124	4.26574	3.98019	4.87814	2.56648
PC(0:0/18:1)	Positive	0.00184396	-1.2699	-5.6216	-0.559942	-5.6216	1.40764	0.129382	0.258241	0.366475	2.84782	3.21116	2.79568	2.05664
PC(14:0/16:0)	Positive	0.000794429	-1.45946	-5.76111	-5.76111	-1.66538	1.68866	1.66147	1.36387	-0.84808	2.57082	2.7778	2.95865	2.47387
PC(14:0/16:1)	Positive	6.68882e-06	-6.51664	-2.70889	-6.51664	-6.51664	2.98004	2.53537	1.97219	0.727117	3.35807	3.97196	3.84065	2.87341
PC(14:0/18:2)/PC(16:1/16:1)/PC(16:2/16:0)	Positive	0.000288884	-2.72282	-4.26106	-8.82715	-2.95022	2.97765	2.69863	1.89514	1.56547	2.16559	2.80121	2.50235	2.15521
PC(14:0/18:3)	Positive	5.29229e-05	-3.28561	-2.71306	-6.74073	-6.74073	3.36	3.027	1.43541	1.18957	2.87527	2.52288	2.2809	2.78912
PC(15:0/0:0)	Positive	0.000939961	-1.55406	-4.73757	-1.02375	-0.235907	-0.77231	-0.431431	-1.61356	-2.74463	3.91975	3.31451	3.93901	1.93996
PC(15:0/16:1)	Positive	0.000482143	-0.902492	-2.92804	-2.50653	-2.76309	1.48259	1.05582	-0.490671	-1.60968	2.19712	2.44413	1.87611	2.14473
PC(15:0/18:1)/PC(16:0/17:1)	Positive	7.40338e-05	-3.18526	-7.82227	-7.82227	-3.20275	3.47508	3.05587	1.92368	1.02882	3.15277	2.99473	3.33426	3.06733
PC(15:0/18:2)/PC(16:1/17:1)	Positive	0.000150109	-6.92494	-2.13052	-2.69746	-6.92494	2.37967	2.23482	1.64734	0.9118	2.95954	2.81285	2.68528	3.04655
PC(15:0/18:3)	Positive	0.000134067	-6.43606	-2.56039	-2.16457	-2.76896	1.13085	0.778068	0.403571	-0.810662	2.90779	3.24026	3.16019	3.11991
PC(16:0/16:0)	Positive	0.000283749	-0.353979	-2.50659	-1.49686	-2.13941	-0.132513	0.186905	0.354196	-1.26722	1.43289	1.91721	2.33552	1.66985
PC(16:0/16:1)	Positive	1.6666e-08	-3.3976	-4.62852	-4.73392	-4.45073	2.84909	2.61994	2.00307	2.10127	1.48343	2.31182	2.19541	1.64672
PC(16:0/18:1)	Positive	2.71123e-07	-2.25094	-4.17999	-3.73434	-3.94143	2.88053	2.54115	2.60047	2.81718	0.239079	0.941988	1.30809	0.778225
PC(16:0/18:2)/PC(16:1/18:1)	Positive	2.36578e-09	-3.51404	-4.45741	-4.34297	-4.18773	2.68459	3.09469	3.21979	3.54487	0.628322	0.906319	1.53858	0.884991
PC(16:0/18:3)	Positive	6.74306e-08	-3.61768	-4.39489	-5.62075	-3.93945	2.88852	3.19203	2.38043	2.87832	1.13183	1.47444	2.08026	1.54694
PC(16:1/18:2)	Positive	6.74306e-08	-3.61768	-4.39489	-5.62075	-3.93945	2.88852	3.19203	2.38043	2.87832	1.13183	1.47444	2.08026	1.54694
PC(16:1/18:3)	Positive	1.0432e-07	-3.6863	-3.56854	-5.40107	-3.36825	1.71396	2.03431	2.06931	2.04858	1.85943	2.0418	2.09198	2.16478
PC(16:2/16:1)	Positive	5.29229e-05	-3.28561	-2.71306	-6.74073	-6.74073	3.36	3.027	1.43541	1.18957	2.87527	2.52288	2.2809	2.78912
PC(16:2/18:3)	Positive	5.75968e-05	-2.38227	-2.40083	-6.0458	-6.0458	1.75527	2.21182	1.85948	1.48214	2.50855	2.15614	2.17397	2.72732
PC(17:0/0:0)	Positive	0.000993918	1.36306	-3.85351	0.251664	-3.85351	-0.268293	-3.85351	-3.85351	-3.85351	4.97668	4.52705	5.14828	3.26913
PC(17:1/18:1)	Positive	9.03152e-05	-3.80741	-7.51875	-3.28949	-3.01431	2.97941	2.37674	1.62476	0.516392	2.2858	2.47441	2.33502	3.03742
PC(17:1/18:2)	Positive	8.24364e-10	-6.43043	-6.43043	-6.43043	-6.43043	3.71172	3.54909	2.6717	1.89076	3.74119	3.37556	3.09789	3.68382
PC(17:1/18:3)	Positive	1.58512e-10	-5.86808	-5.86808	-5.86808	-5.86808	2.46572	2.30159	1.72629	1.00809	3.87489	3.79861	4.01352	4.28363
PC(17:2/18:3)	Positive	2.38708e-09	-4.11597	-4.20676	-3.93537	-4.46825	2.69187	2.19166	2.47273	3.33998	1.70877	1.74619	0.924924	1.65021
PC(18:0/18:1)	Positive	0.000194778	-0.246381	-1.70004	-1.54026	-1.96271	1.77617	1.60306	1.5427	0.696803	-0.388008	-0.00230129	0.313843	-0.0928745
PC(18:0/18:2)/PC(18:1/18:1)	Positive	4.30929e-09	-2.86502	-3.83954	-3.59452	-3.66737	3.2535	3.09237	2.78024	2.85664	-0.0720407	0.575125	0.572224	0.908394
PC(18:1/18:2)	Positive	9.60899e-12	-4.07235	-3.96809	-4.1728	-3.77945	3.44091	3.29249	3.22119	3.48372	0.223924	0.709619	0.689291	0.931542
PC(18:1/18:3)/PC(18:2/18:2)	Positive	3.25333e-11	-3.82716	-4.50045	-4.68973	-4.057	2.83549	2.9016	2.8029	2.91366	1.26839	1.56695	1.32695	1.45841
PC(18:2/0:0)	Positive	0.0430923	-1.10542	-1.13528	-0.702129	-0.479101	1.80784	-0.943377	0.244061	0.0983498	0.831959	0.820761	0.255597	0.306741
PC(18:2/18:3)	Positive	5.22751e-06	-3.53283	-4.05356	-7.35986	-3.97505	2.55283	2.9152	3.06169	3.30552	1.45255	1.81394	2.03738	1.7822
PC(18:3/18:3)	Positive	3.24141e-07	-3.46281	-3.90939	-5.68177	-3.7933	1.22329	1.89656	2.34911	2.37789	2.04912	2.30544	2.12122	2.52465
PE(14:0/16:1)	Positive	0.101933	-0.79059	-6.06257	0.0842322	0.153447	1.2054	0.988629	-0.324709	-2.49612	2.5292	1.38998	2.23701	1.08608
PE(14:0/18:2)/PE(14:1/18:1)/PE(16:1/16:1)	Positive	2.53468e-06	-7.63562	-7.63562	-7.63562	-3.89687	3.23562	3.29767	2.30581	0.299063	4.84934	4.3992	4.5444	3.87263
PE(15:0/0:0)	Positive	0.000385343	-3.81088	-3.81088	0.71497	0.215428	-1.8816	-2.35018	-3.51924	-2.94929	5.08911	4.37922	5.30079	2.62254
PE(15:0/16:1)	Positive	0.00440794	-0.920402	-5.63326	-1.08175	-0.407982	0.15943	-0.0191589	-1.35836	-2.80177	3.65347	2.69574	3.18953	2.52452
PE(15:0/18:2)/PE(16:0/17:2)/PE(16:1/17:1)	Positive	3.22861e-08	-6.19034	-6.19034	-6.19034	-6.19034	2.28399	2.34333	1.50482	-0.4772	5.30363	4.68695	4.55796	4.55787
PE(16:0/0:0)	Positive	2.39665e-08	-4.08109	-3.71466	-3.73273	-3.53553	-1.43103	-1.89784	-1.131	-1.1081	5.43601	5.24333	6.16391	3.78873
PE(16:0/16:0)	Positive	0.000233728	-0.810791	-1.44056	-0.263007	-1.06836	0.410576	-1.33062	-1.5031	-2.27597	2.04218	2.02217	2.41169	1.80579
PE(16:0/16:1)	Positive	7.72909e-08	-3.42933	-3.86589	-3.41663	-3.98349	1.56843	1.6587	1.19767	0.141022	2.66157	2.22643	3.09581	2.14569
PE(16:0/17:1)	Positive	0.000124506	-0.883626	-0.983941	-0.16086	-0.94841	-0.327829	-0.412111	-1.06751	-1.97661	2.06254	1.20945	1.99258	1.49632
PE(16:0/18:1)	Positive	2.59048e-09	-3.18482	-3.84485	-3.90937	-4.36094	1.91234	2.02363	2.37978	1.9755	1.33008	1.96255	1.95671	1.7594
PE(16:0/18:2)/PE(16:1/18:1)	Positive	1.80791e-08	-2.9607	-4.29028	-4.39841	-4.63131	1.87606	2.15799	2.32248	1.75161	1.98251	2.03257	2.16972	1.98776
PE(16:0/18:3)	Positive	7.39919e-08	-4.26386	-5.47187	-5.43506	-5.44176	3.22915	3.15854	2.76554	1.05911	2.8364	2.38929	2.60652	2.56799
PE(16:0/20:5)/PE(16:1/20:4)_A	Positive	8.91193e-05	1.58213	0.609772	1.20565	0.782227	0.617255	0.172571	-0.0741523	-0.360793	-1.54475	-0.821859	-0.997279	-1.17077
PE(16:0/20:5)/PE(16:1/20:4)_B	Positive	1.74605e-07	-2.17866	-3.94547	-3.01219	-3.3498	1.53204	1.50776	1.94049	1.39943	1.33673	1.43387	1.75666	1.57913
PE(16:1/18:2)	Positive	7.39919e-08	-4.26386	-5.47187	-5.43506	-5.44176	3.22915	3.15854	2.76554	1.05911	2.8364	2.38929	2.60652	2.56799
PE(16:1/18:3)	Positive	0.0486667	0.588285	-0.528021	0.891627	-0.301475	-0.448988	-0.0933213	-0.747069	-1.13097	1.01909	0.33425	0.297044	0.119547
PE(17:0/18:1)	Positive	4.95422e-05	-2.078	-2.33951	-1.11706	-2.28101	0.40311	0.407588	0.0135862	-1.64996	2.50664	1.93016	1.782	2.42246
PE(17:0/18:2)/PE(17:1/18:1)	Positive	0.000727608	-2.16398	-2.39242	-1.54301	-2.30588	1.25032	1.04954	0.286879	-2.2599	2.36198	1.72918	1.80932	2.17797
PE(17:1/18:2)	Positive	2.65358e-06	-5.66653	-5.66653	-5.66653	-5.66653	3.38547	3.20783	2.3006	-0.806211	4.25109	3.21936	3.23527	3.87272
PE(17:1/18:3)	Positive	1.10019e-05	-5.30401	-5.30401	-5.30401	-5.30401	2.80659	2.7537	1.16491	-1.95258	4.89741	3.79374	3.56492	4.18735
PE(18:0/0:0)	Positive	1.01474e-07	-2.81539	-2.61164	-2.46762	-2.14638	-2.06734	-1.97823	-1.42295	-1.94147	4.43489	4.22557	5.57561	3.21496
PE(18:0/18:1)	Positive	1.25926e-07	-2.29983	-2.687	-3.25571	-2.8737	1.4883	1.66485	1.87489	0.898793	1.02864	1.60472	0.938533	1.6175
PE(18:0/18:2)/PE(18:1/18:1)	Positive	3.91341e-05	-1.64259	-1.8732	-1.28286	-1.8082	1.91857	1.98872	1.80127	0.318883	-0.144361	0.0788494	0.108626	0.536298
PE(18:1/18:2)	Positive	3.89226e-07	-2.76434	-3.56674	-3.98338	-3.90515	3.20905	3.17736	2.87027	1.40938	0.812425	0.752097	0.825526	1.1635
PE(18:1/18:3)/PE(18:2/18:2)	Positive	0.000272083	-2.87438	-3.27161	-8.48604	-3.73686	3.43174	3.50655	3.05344	1.10603	1.7178	2.18994	1.47139	1.89201
PE(18:2/18:3)	Positive	0.00019498	-2.31389	-7.44645	-2.88461	-7.44645	3.59089	3.83192	3.57802	1.53805	2.1031	1.61438	1.93654	1.8985
PE(18:2/20:4)	Positive	0.000581047	-1.97733	-2.45202	-6.40975	-2.15819	2.93719	2.69177	2.64925	1.06005	0.932814	0.505434	1.03116	1.18961
PS(16:0/16:1)	Positive	0.0561978	-0.461688	1.98186	-5.5502	-5.5502	1.06928	1.15183	-0.0424279	-1.43529	2.32884	2.19854	2.56171	1.74774
PS(16:0/18:1)	Positive	4.36587e-07	-2.5767	-4.1208	-3.20557	-3.70528	1.81446	1.9554	1.91027	0.765691	1.27848	2.20929	1.66857	2.00618
PS(16:0/18:2)	Positive	4.05735e-05	-1.02415	-2.10734	-1.31958	-2.63122	0.173377	0.59813	0.594213	-0.545652	1.58376	1.68565	1.22155	1.77126
PS(17:0/18:1)	Positive	0.00326485	-0.0909546	-1.30342	-2.3487	-0.77472	0.780712	1.16921	1.37636	1.29453	-0.152342	0.0124841	-0.72815	0.764988
PS(18:0/18:1)	Positive	0.000151287	-2.28326	-1.90542	-2.26692	-4.40566	1.7704	1.94169	1.75929	0.429721	0.741772	1.84106	0.375804	2.00154
SM(d18:2/23:0)	Positive	2.91066e-06	-5.58292	-5.58292	-5.58292	-5.58292	4.91312	3.96926	4.55294	6.89225	2.47566	-0.518261	-1.40863	1.45535
TG(16:0/16:0/18:0)	Positive	1.41868e-06	2.25653	2.62799	2.69336	2.90931	-1.38037	-1.80843	-0.762978	0.0395871	-1.80668	-1.59415	-1.45439	-1.71977
TG(16:0/16:0/18:1)/TG(16:0/16:1/18:0)	Positive	7.56063e-08	2.61309	3.00303	3.29704	3.49788	-1.85297	-2.29785	-1.54288	-1.30553	-1.92412	-0.871584	-1.34478	-1.27133
TG(16:0/16:0/18:2)/TG(16:0/16:1/18:1)	Positive	4.02088e-10	4.53035	4.07143	4.36241	4.57213	-2.52665	-2.71518	-2.49046	-1.73798	-2.11542	-2.0861	-1.60807	-2.25647
TG(16:0/16:1/16:1)	Positive	8.02664e-10	4.62212	3.67417	4.33067	4.24502	-2.23823	-2.38687	-1.85969	-1.6477	-2.26245	-2.51828	-1.92082	-2.03794
TG(16:0/16:1/18:2)	Positive	1.64175e-12	5.89014	5.40578	5.71336	5.77953	-3.15812	-3.04108	-3.19293	-3.15315	-2.27762	-2.83498	-2.27091	-2.86003
TG(16:0/16:1/18:3)	Positive	1.41919e-10	5.94651	5.60122	6.27814	6.16734	-4.34522	-3.48551	-3.72123	-3.59854	-1.9832	-2.751	-1.64304	-2.46547
TG(16:0/18:0/18:0)	Positive	0.000538214	1.55856	0.827605	3.30438	2.01515	-1.05415	-1.4931	-0.10201	0.350569	-1.33681	-1.3812	-1.44951	-1.23947
TG(16:0/18:0/18:1)	Positive	4.88079e-09	3.12224	2.78488	3.49171	3.82168	-1.49263	-1.36293	-1.63815	-1.078	-1.8671	-1.60291	-1.99699	-2.1818
TG(16:0/18:1/18:1)	Positive	5.8689e-11	3.92437	4.11885	4.54285	4.61009	-2.41173	-2.43182	-2.03428	-1.99934	-2.32373	-1.94867	-1.93119	-2.1154
TG(16:0/18:1/18:2)/TG(16:1/18:1/18:1)	Positive	1.92504e-11	5.36407	5.12044	5.05873	5.37942	-3.23795	-2.86111	-3.05056	-2.30685	-2.24094	-2.47627	-2.15925	-2.58973
TG(16:0/18:2/18:2)/TG(16:1/18:1/18:2)	Positive	7.64625e-11	5.36998	5.10792	5.63661	5.72616	-3.45642	-3.45127	-3.34142	-2.91333	-1.73308	-2.6928	-1.87132	-2.38104
TG(16:1/18:2/18:2)	Positive	3.86249e-07	5.74683	5.52926	6.02412	6.39806	-3.70854	-3.09182	-6.40241	-3.18592	-1.48354	-2.3643	-1.24586	-2.21589
TG(18:0/18:0/18:0)	Positive	0.000454804	1.47975	1.14064	3.48154	1.86697	-0.805282	-1.55195	-0.48568	-0.111382	-1.44164	-1.67979	-0.388074	-1.50509
TG(18:0/18:0/18:1)	Positive	2.28878e-08	3.08361	2.99866	3.8789	3.88862	-1.56177	-1.45909	-1.32982	-1.04002	-1.82563	-1.85659	-2.79398	-1.98287
TG(18:0/18:0/22:0)	Positive	0.00128338	0.961925	1.22174	2.65768	1.82855	-0.540655	-1.59848	-0.501028	0.919605	-1.09558	-1.71891	-0.858956	-1.2759
TG(18:0/18:1/18:1)	Positive	8.15509e-10	3.91876	3.77023	4.36941	4.76316	-2.13093	-1.89206	-1.76352	-1.32463	-2.65907	-2.27987	-2.37412	-2.39736
TG(18:0/20:0/22:0)	Positive	0.000943009	1.06144	1.81398	2.33731	1.48148	-0.926157	-1.81442	-0.562818	0.830066	-1.35369	-0.838808	-1.06069	-0.96768
TG(18:0/22:0/22:0)	Positive	0.00301481	0.914451	1.17753	2.29103	1.61148	-0.51211	-1.46979	-0.594041	1.25573	-1.36266	-1.62319	-0.530043	-1.15838
TG(18:1/18:1/18:1)	Positive	1.11638e-09	3.61225	3.7621	4.31108	4.5642	-1.94238	-2.12953	-1.68856	-1.32356	-2.47817	-2.27376	-2.1363	-2.27738
TG(18:1/18:1/18:2)	Positive	3.17119e-09	3.93531	4.10568	4.38366	4.83134	-2.29991	-2.29783	-2.15102	-1.21589	-2.58895	-2.48558	-2.09556	-2.12126
TG(18:1/18:2/18:2)	Positive	1.05594e-09	4.15884	4.3083	4.53099	5.13959	-2.52614	-2.8156	-2.32437	-2.22171	-2.09208	-2.26938	-1.48089	-2.40755
TG(18:2/18:2/18:2)	Positive	5.16354e-10	4.56081	4.4804	4.9765	5.25361	-3.14592	-2.59708	-3.07543	-2.44096	-2.38575	-2.12083	-1.45354	-2.05181
